# Pyk2 in dorsal hippocampus plays a selective role in spatial memory and synaptic plasticity

**DOI:** 10.1101/2021.05.02.442340

**Authors:** Vincenzo Mastrolia, Omar al Massadi, Benoit de Pins, Jean-Antoine Girault

## Abstract

Pyk2 is a Ca^2+^-activated non-receptor tyrosine kinase enriched in the forebrain, especially in pyramidal neurons of the hippocampus. Previous reports suggested its role in hippocampal synaptic plasticity and spatial memory but with contradictory findings possibly due to experimental conditions. Here we address this issue and show that novel object location, a simple test of spatial memory induced by a single training session, is altered in Pyk2 KO mice and that re-expression of Pyk2 in the dorsal hippocampus corrects this deficit. Bilateral targeted deletion of Pyk2 in dorsal hippocampus CA1 region also alters novel object location. Long term potentiation (LTP) in CA1 is impaired in Pyk2 KO mice using a high frequency stimulation induction protocol nut not with a theta burst protocol, explaining differences between previous reports. The same selective LTP alteration is observed in mice with Pyk2 deletion in dorsal hippocampus CA1 region. Thus, our results establish the role of Pyk2 in specific aspects of spatial memory and synaptic plasticity and show the dependence of the phenotype on the type of experiments used to reveal it. In combination with other studies they provide evidence for a selective role of non-receptor tyrosine kinases in specific aspects of hippocampal neurons synaptic plasticity.
