## Supplemental Table 1, detailed statistical analyses for "Pyk2 in dorsal hippocampus plays a selective role in spatial memory and synaptic plasticity"

### Sheet: All Figures
Figure 1B
Figure	Variable	Group	n mice	n data points	Passed normality tests1	Mean	SEM	95% CI	Statistical analysis	Comparison	DF	Test value	P value
1B	Time spent exploring object at new location NL (% of total object exploraton time)	WT NL	17	17	Yes	63.75	1.966	59,6 ; 67,9	One-sample t-test	with 50% chance level	16	t = 6,99	< 0,0001
		Pyk2 KO NL	17	17	Yes	52.83	2.938	46,6 ; 59,0			16	t = 0,96	0.35
		Mean difference WT and KO at NL	34	34		-10.9		-17,3 ; -4,5	Permutation t-test, 5000 reshuffles of WT and KO values				0.004
Figure 2A,B
Figure	Variable	Group	n mice	n data points	Passed normality tests1	Mean	SEM	95% CI	Statistical analysis	Comparison	DF	Test value	P value
2A	Time spent exploring object at new location NL (% of total object exploraton time)	KO AAV GFP NL	17	17	Yes	51.9	4.35	42,7 ; 61,2	One-sample t-test	with 50% chance level	16	t = 0,45	0.66
		KO AAV-GFP/Pyk2 NL	16	16	Yes	65.8	3.74	57,8 ; 73,7			15	t = 4,21	0.0008
		Mean difference GFP and GFP/Pyk2 at NL	33	33		13.8		3,2 ; 24,8	Permutation t-test, 5000 reshuffles of GFP and GFP/Pyk2 values				0.024
2B	Time spent exploring object at new location NL (% of total object exploraton time)	Ptk2bf/f AAV-GFP NL	20	20	Yes²	65.82	3.098	59,3 ; 72,3	One-sample t-test	with 50% chance level	19	t = 5,11	< 0,0001
		Ptk2bf/f AAV-GFP/Cre NL	22	22	Yes	52.96	3.509	45,7 ; 60,37			21	t = 0,84	0.41
		Mean difference GFP and GFP/Cre at NL	42	42		-12.9		-21,5 ; -3,4	Permutation t-test, 5000 reshuffles of GFP and GFP/Cre values				0.009
				1 Normal distribution tests used: D'Agostino & Pearson omnibus and Shapiro-Wilk normality tests
		2, Shapiro-Wilk only
Figure 3B 3C
Figure	Variable	Group	n mice	n slices	Passed normality test	Mean	SEM	95% CI	Statistical analysis	Comparison	DF	Test value	P value
3B	Normalized slope (% of baseline)	WT	8	13					Two-way ANOVA	Interaction	79 ; 2054	F = 4,63	0.0012
		Pyk2 KO	7	15						Time	79 ; 2054	F = 62,84	< 0,0001
										Genotype	1 ; 26	F = 15,76	0.0005
3C	Average potentiation 50-60 min after HFS	WT	8	13	Yes	156.8	7.6	140,2 ; 173,4
		Pyk2 KO	7	15	Yes	134.2	3.8	126,0 ; 142,3
		Mean difference between WT and Pyk2 KO	15	28		-22.6		-39,6 ; -7,6	Permutation t-test, 5000 reshuffles of WT and KO values				0.0068
3B Post-hoc comparisons			Normalized slope (% of baseline)
					Number of slices		Holm-Sidak's test
		Time (min)	Mean WT	Mean KO	WT	KO	t	DF	Significance	Adj P value
		-20	98.44	100.1	13	15	0.2642	2080	ns	> 0,9999
		-19	100.3	99.25	13	15	0.1577	2080	ns	> 0,9999
		-18	100	104	13	15	0.6274	2080	ns	> 0,9999
		-17	101.9	102.2	13	15	0.06002	2080	ns	> 0,9999
		-16	96.09	98.49	13	15	0.3766	2080	ns	> 0,9999
		-15	100.4	103.3	13	15	0.4516	2080	ns	> 0,9999
		-14	97.15	101.7	13	15	0.7093	2080	ns	> 0,9999
		-13	97.71	99.63	13	15	0.302	2080	ns	> 0,9999
		-12	101.4	101	13	15	0.05105	2080	ns	> 0,9999
		-11	99.73	101.3	13	15	0.2391	2080	ns	> 0,9999
		-10	97.94	97.82	13	15	0.01865	2080	ns	> 0,9999
		-9	102.4	99.82	13	15	0.3991	2080	ns	> 0,9999
		-8	95.52	98.54	13	15	0.4758	2080	ns	> 0,9999
		-7	103.1	100.1	13	15	0.4683	2080	ns	> 0,9999
		-6	101.3	101.2	13	15	0.005414	2080	ns	> 0,9999
		-5	99.39	100.1	13	15	0.1077	2080	ns	> 0,9999
		-4	100.6	97.78	13	15	0.4432	2080	ns	> 0,9999
		-3	100.8	97.78	13	15	0.4805	2080	ns	> 0,9999
		-2	102.7	96.12	13	15	1.039	2080	ns	0.9992
		-1	103.3	99.77	13	15	0.5505	2080	ns	> 0,9999
	HFS	0	122.9	94.96	13	15	4.398	2080	***	0.0009
		1	149.3	117.6	13	15	4.982	2080	****	< 0,0001
		2	151	122	13	15	4.552	2080	***	0.0004
		3	152.5	127.6	13	15	3.916	2080	**	0.006
		4	158.6	124.8	13	15	5.307	2080	****	< 0,0001
		5	155	127.5	13	15	4.31	2080	**	0.0013
		6	158.2	127.9	13	15	4.764	2080	***	0.0002
		7	153.5	130	13	15	3.695	2080	*	0.0141
		8	155.1	132.1	13	15	3.622	2080	*	0.0179
		9	155.9	129.9	13	15	4.094	2080	**	0.0031
		10	155.6	129.8	13	15	4.054	2080	**	0.0036
		11	154.1	128.9	13	15	3.951	2080	**	0.0054
		12	153.3	132.6	13	15	3.254	2080	ns	0.0519
		13	150.7	132.7	13	15	2.839	2080	ns	0.1204
		14	150.3	133	13	15	2.711	2080	ns	0.1387
		15	151.6	133.9	13	15	2.772	2080	ns	0.132
		16	149.8	133.8	13	15	2.523	2080	ns	0.2191
		17	149.6	131.9	13	15	2.781	2080	ns	0.132
		18	149	130.5	13	15	2.899	2080	ns	0.1041
		19	152.6	130.8	13	15	3.434	2080	*	0.0322
		20	150	131.1	13	15	2.975	2080	ns	0.0929
		21	151.9	132.4	13	15	3.076	2080	ns	0.0776
		22	152	134.6	13	15	2.728	2080	ns	0.1379
		23	150.6	131	13	15	3.076	2080	ns	0.0776
		24	155.7	129.5	13	15	4.122	2080	**	0.0028
		25	152	131.5	13	15	3.219	2080	ns	0.0535
		26	156.4	133.7	13	15	3.581	2080	*	0.0201
		27	152.3	133.4	13	15	2.976	2080	ns	0.0929
		28	155.6	133.5	13	15	3.472	2080	*	0.0285
		29	154.3	133.4	13	15	3.286	2080	ns	0.0503
		30	156.2	133.1	13	15	3.624	2080	*	0.0179
		31	156.7	132.4	13	15	3.826	2080	**	0.0085
		32	154.9	133.3	13	15	3.39	2080	*	0.0364
		33	153.1	135.2	13	15	2.816	2080	ns	0.1243
		34	153.4	133.3	13	15	3.153	2080	ns	0.0651
		35	152.1	132.6	13	15	3.058	2080	ns	0.0776
		36	153	133.9	13	15	3.003	2080	ns	0.088
		37	153.8	134.9	13	15	2.977	2080	ns	0.0929
		38	153.9	131.4	13	15	3.53	2080	*	0.0239
		39	156	135.2	13	15	3.273	2080	ns	0.0516
		40	154.9	132	13	15	3.599	2080	*	0.0191
		41	155.5	134.8	13	15	3.267	2080	ns	0.0517
		42	156.4	133.3	13	15	3.631	2080	*	0.0178
		43	153	135.3	13	15	2.783	2080	ns	0.132
		44	154.6	134	13	15	3.238	2080	ns	0.0521
		45	153.3	132.1	13	15	3.344	2080	*	0.042
		46	154.1	133.4	13	15	3.26	2080	ns	0.0519
		47	153.5	132.8	13	15	3.253	2080	ns	0.0519
		48	158.4	131.6	13	15	4.223	2080	**	0.0018
		49	154.5	134.4	13	15	3.152	2080	ns	0.0651
		50	154.2	134.4	13	15	3.121	2080	ns	0.0689
		51	156	134.4	13	15	3.402	2080	*	0.0355
		52	158.1	139.2	13	15	2.963	2080	ns	0.0929
		53	157.5	136.9	13	15	3.24	2080	ns	0.0521
		54	158.4	133.2	13	15	3.956	2080	**	0.0054
		55	156.6	131.5	13	15	3.948	2080	**	0.0054
		56	156.7	134.5	13	15	3.478	2080	*	0.0284
		57	154.9	135.4	13	15	3.075	2080	ns	0.0776
		58	159.7	131.1	13	15	4.496	2080	***	0.0006
		59	158.2	131	13	15	4.269	2080	**	0.0015
Figure 3D 3E
Figure	Variable	Group	n mice	n slices	Time (min)	Mean	SEM	95% CI	Statistical analysis	Comparison	DF	Test value	P value
3D	Normalized slope (% of baseline)	WT	5	8					Two-way ANOVA	Interaction	79 ; 948	F = 0,63	0.99
		Pyk2 KO	5	6						Time	79 ; 948	F = 17,87	< 0,0001
										Genotype	1 ; 12	F = 0,10	0.75
3E	Average potentiation 50-60 min after TBS	WT	5	8	Yes	136.7	8.59	116,3 ; 157,0
		Pyk2 KO	5	6	N too small	134.6	5.71	119,9 ; 149,3
		Mean difference between WT and Pyk2 KO	10	14		-2.1		-20,5 ; 16,8	Permutation t-test, 5000 reshuffles of WT and KO values				0.85
3D Post-hoc comparisons			Normalized slope (% of baseline)
					Number of slices		Holm-Sidak's test
		Time (min)	Mean WT	Mean KO	N WT	N KO	t	DF	Significance	Adj P value
		-20	96.85	94.71	8	6	0.2504	960	ns	> 0,9999
		-19	98.36	100.7	8	6	0.2768	960	ns	> 0,9999
		-18	103.1	93.84	8	6	1.087	960	ns	> 0,9999
		-17	96.88	94.36	8	6	0.2947	960	ns	> 0,9999
		-16	101.9	94.03	8	6	0.9156	960	ns	> 0,9999
		-15	102.6	100.5	8	6	0.2447	960	ns	> 0,9999
		-14	97.03	98.95	8	6	0.2239	960	ns	> 0,9999
		-13	97.89	98.97	8	6	0.1263	960	ns	> 0,9999
		-12	97.12	103.6	8	6	0.759	960	ns	> 0,9999
		-11	103.4	96.17	8	6	0.8428	960	ns	> 0,9999
		-10	98.39	103.5	8	6	0.6023	960	ns	> 0,9999
		-9	98.22	97.73	8	6	0.05696	960	ns	> 0,9999
		-8	98.25	103.6	8	6	0.6224	960	ns	> 0,9999
		-7	99.75	103	8	6	0.3851	960	ns	> 0,9999
		-6	97	103.9	8	6	0.8082	960	ns	> 0,9999
		-5	101.8	102.8	8	6	0.1159	960	ns	> 0,9999
		-4	99.23	96.71	8	6	0.2953	960	ns	> 0,9999
		-3	103.2	109.6	8	6	0.7476	960	ns	> 0,9999
		-2	108.1	98.94	8	6	1.07	960	ns	> 0,9999
		-1	100.9	104.3	8	6	0.3892	960	ns	> 0,9999
	TBS	0	91.5	92.78	8	6	0.1487	960	ns	> 0,9999
		1	116.4	124.3	8	6	0.9281	960	ns	> 0,9999
		2	126.4	125.4	8	6	0.116	960	ns	> 0,9999
		3	128.5	123.6	8	6	0.5834	960	ns	> 0,9999
		4	131.2	126.4	8	6	0.5618	960	ns	> 0,9999
		5	129.6	136.4	8	6	0.7885	960	ns	> 0,9999
		6	128.7	124.4	8	6	0.5093	960	ns	> 0,9999
		7	124.7	127.6	8	6	0.3313	960	ns	> 0,9999
		8	128	125.2	8	6	0.3286	960	ns	> 0,9999
		9	125.8	124.3	8	6	0.1771	960	ns	> 0,9999
		10	123.4	121.9	8	6	0.1705	960	ns	> 0,9999
		11	121.3	121.3	8	6	0.004252	960	ns	> 0,9999
		12	122.8	122.1	8	6	0.08114	960	ns	> 0,9999
		13	122.1	125	8	6	0.3382	960	ns	> 0,9999
		14	119	118.4	8	6	0.07167	960	ns	> 0,9999
		15	126.3	123.1	8	6	0.3721	960	ns	> 0,9999
		16	127.1	131.4	8	6	0.5085	960	ns	> 0,9999
		17	126.5	127.1	8	6	0.06367	960	ns	> 0,9999
		18	121.1	123.2	8	6	0.2461	960	ns	> 0,9999
		19	121.2	130.4	8	6	1.083	960	ns	> 0,9999
		20	124.4	129.7	8	6	0.614	960	ns	> 0,9999
		21	122.3	129.1	8	6	0.786	960	ns	> 0,9999
		22	121.2	130.9	8	6	1.137	960	ns	> 0,9999
		23	120.8	131	8	6	1.199	960	ns	> 0,9999
		24	125.6	134.6	8	6	1.055	960	ns	> 0,9999
		25	126	132.9	8	6	0.8013	960	ns	> 0,9999
		26	125.9	124.3	8	6	0.1878	960	ns	> 0,9999
		27	122.6	132.3	8	6	1.134	960	ns	> 0,9999
		28	125.8	132.6	8	6	0.8015	960	ns	> 0,9999
		29	121	130.3	8	6	1.088	960	ns	> 0,9999
		30	125.2	127.9	8	6	0.3236	960	ns	> 0,9999
		31	125.9	132.7	8	6	0.7969	960	ns	> 0,9999
		32	121.9	131.4	8	6	1.11	960	ns	> 0,9999
		33	127.3	130.7	8	6	0.4022	960	ns	> 0,9999
		34	126.2	128.6	8	6	0.2729	960	ns	> 0,9999
		35	125.8	132.4	8	6	0.774	960	ns	> 0,9999
		36	125.8	127.9	8	6	0.2406	960	ns	> 0,9999
		37	127.1	138.4	8	6	1.322	960	ns	> 0,9999
		38	132.2	137.3	8	6	0.598	960	ns	> 0,9999
		39	127.4	132.9	8	6	0.6378	960	ns	> 0,9999
		40	125.4	130.7	8	6	0.6157	960	ns	> 0,9999
		41	133.2	135	8	6	0.207	960	ns	> 0,9999
		42	130.7	126.5	8	6	0.4995	960	ns	> 0,9999
		43	130.4	133.4	8	6	0.3557	960	ns	> 0,9999
		44	128.9	134.8	8	6	0.686	960	ns	> 0,9999
		45	129.1	135.7	8	6	0.7734	960	ns	> 0,9999
		46	132.2	140.6	8	6	0.9875	960	ns	> 0,9999
		47	132.3	133	8	6	0.08607	960	ns	> 0,9999
		48	135.9	137.5	8	6	0.1893	960	ns	> 0,9999
		49	128.3	133.6	8	6	0.6285	960	ns	> 0,9999
		50	135.7	135.7	8	6	0.008184	960	ns	> 0,9999
		51	141.8	131.6	8	6	1.188	960	ns	> 0,9999
		52	136.7	134.5	8	6	0.2617	960	ns	> 0,9999
		53	135.8	132.8	8	6	0.3554	960	ns	> 0,9999
		54	135.8	134.9	8	6	0.09958	960	ns	> 0,9999
		55	139.6	132.9	8	6	0.7909	960	ns	> 0,9999
		56	135.9	135.3	8	6	0.06837	960	ns	> 0,9999
		57	137.3	141.5	8	6	0.4896	960	ns	> 0,9999
		58	139	132.1	8	6	0.8015	960	ns	> 0,9999
		59	137.5	132.5	8	6	0.5772	960	ns	> 0,9999
Figure 4D 4E
Figure	Variable	Group	n mice	n slices	Passed normality test	Mean	SEM	95% CI	Statistical analysis	Comparison	DF	Test value	P value
4D	Normalized slope (% of baseline)	AAV-GFP	4	8					Two-way ANOVA	Interaction	79 ; 1027	F = 5,13	< 0,0001
		AAV-GFP/Cre	4	7						Time	79 ; 1027	F = 19,83	< 0,0001
										Genotype	1 ; 13	F = 12,16	0.004
4E	Average potentiation 50-60 min after HFS	AAV-GFP	4	8	Yes	158.7	9.8	135,6 ; 181,8
		AAV-GFP/Cre	4	7	Yes²	111.8	10.8	87,1 ; 136,5
		Mean difference between WT and Pyk2 KO	8	15		-46.9		-74,0 ; -22,2	Permutation t-test, 5000 reshuffles of WT and KO values				0.0064
					2, Shapiro-Wilk only
4C Post-hoc comparisons			Normalized slope (% of baseline)
					Number of slices		Holm-Sidak's test
		Time (min)	Mean WT	Mean KO	AAV-GFP	AAV-GFP/Cre	t	DF	Significance	Adj P value
		-20	103.4	94.12	7	8	0.8684	1040	ns	> 0,9999
		-19	101.5	92.31	7	8	0.8616	1040	ns	> 0,9999
		-18	100.5	96.33	7	8	0.3914	1040	ns	> 0,9999
		-17	102.3	97.24	7	8	0.4722	1040	ns	> 0,9999
		-16	95.94	98.56	7	8	0.2458	1040	ns	> 0,9999
		-15	99.21	99.88	7	8	0.06324	1040	ns	> 0,9999
		-14	103.7	102	7	8	0.1672	1040	ns	> 0,9999
		-13	98.78	99.7	7	8	0.08619	1040	ns	> 0,9999
		-12	97.1	98.68	7	8	0.1485	1040	ns	> 0,9999
		-11	96.05	100.6	7	8	0.423	1040	ns	> 0,9999
		-10	98.17	97.36	7	8	0.07656	1040	ns	> 0,9999
		-9	98.77	100	7	8	0.1187	1040	ns	> 0,9999
		-8	101.9	99.46	7	8	0.2292	1040	ns	> 0,9999
		-7	102.9	99.06	7	8	0.3609	1040	ns	> 0,9999
		-6	99.44	101.3	7	8	0.1797	1040	ns	> 0,9999
		-5	100.2	103.3	7	8	0.2871	1040	ns	> 0,9999
		-4	99.54	102.5	7	8	0.274	1040	ns	> 0,9999
		-3	105	107.5	7	8	0.2352	1040	ns	> 0,9999
		-2	100.9	104.6	7	8	0.3499	1040	ns	> 0,9999
		-1	94.76	105.6	7	8	1.016	1040	ns	0.9998
	HFS	0	119.3	122.7	7	8	0.322	1040	ns	> 0,9999
		1	130.3	139.4	7	8	0.8522	1040	ns	> 0,9999
		2	132.4	141	7	8	0.8112	1040	ns	> 0,9999
		3	129.6	145.9	7	8	1.535	1040	ns	0.9595
		4	127.6	147.5	7	8	1.869	1040	ns	0.8098
		5	129.3	149.8	7	8	1.921	1040	ns	0.7831
		6	132.5	156.5	7	8	2.258	1040	ns	0.5079
		7	130.5	154	7	8	2.207	1040	ns	0.5427
		8	131.4	156.8	7	8	2.383	1040	ns	0.4087
		9	133.2	158.9	7	8	2.407	1040	ns	0.3984
		10	131.6	159	7	8	2.572	1040	ns	0.2807
		11	129.8	157.6	7	8	2.608	1040	ns	0.2773
		12	137.5	157.3	7	8	1.86	1040	ns	0.8098
		13	130.7	158.4	7	8	2.603	1040	ns	0.2773
		14	126.1	157.7	7	8	2.969	1040	ns	0.1179
		15	128.7	156.3	7	8	2.591	1040	ns	0.2773
		16	124.7	158.5	7	8	3.169	1040	ns	0.0654
		17	126.7	155.7	7	8	2.728	1040	ns	0.2189
		18	125.5	153.8	7	8	2.652	1040	ns	0.2543
		19	125.8	154.7	7	8	2.712	1040	ns	0.2228
		20	125.3	154.8	7	8	2.77	1040	ns	0.1998
		21	123	156.9	7	8	3.188	1040	ns	0.0642
		22	124.3	159.9	7	8	3.343	1040	*	0.0412
		23	118.7	156.9	7	8	3.588	1040	*	0.02
		24	122.7	156.6	7	8	3.179	1040	ns	0.0647
		25	123.9	155.1	7	8	2.925	1040	ns	0.1317
		26	117.6	157.9	7	8	3.782	1040	*	0.0106
		27	120	160	7	8	3.761	1040	*	0.0111
		28	122.6	158.1	7	8	3.336	1040	*	0.0412
		29	120.5	157.7	7	8	3.497	1040	*	0.0261
		30	123.6	159.9	7	8	3.407	1040	*	0.0348
		31	122.2	158.1	7	8	3.369	1040	*	0.0383
		32	122.3	160.1	7	8	3.549	1040	*	0.0224
		33	120.4	156	7	8	3.34	1040	*	0.0412
		34	121	155.3	7	8	3.221	1040	ns	0.0588
		35	118	158.8	7	8	3.828	1040	**	0.009
		36	126.6	158.8	7	8	3.025	1040	ns	0.1016
		37	119.3	156.7	7	8	3.514	1040	*	0.025
		38	115.6	156.5	7	8	3.845	1040	**	0.0085
		39	121.1	157.1	7	8	3.386	1040	*	0.0368
		40	117.3	156.4	7	8	3.666	1040	*	0.0154
		41	120.3	157.3	7	8	3.474	1040	*	0.0279
		42	116.8	156.8	7	8	3.753	1040	*	0.0112
		43	113.2	155	7	8	3.925	1040	**	0.0063
		44	117	157.2	7	8	3.776	1040	*	0.0107
		45	118	156.2	7	8	3.587	1040	*	0.02
		46	118.5	156.9	7	8	3.607	1040	*	0.019
		47	113	157.5	7	8	4.181	1040	**	0.0022
		48	113.1	153.2	7	8	3.763	1040	*	0.0111
		49	111.6	157.2	7	8	4.28	1040	**	0.0015
		50	109.5	155.7	7	8	4.344	1040	**	0.0011
		51	113.2	155.9	7	8	4.011	1040	**	0.0045
		52	112.3	156.8	7	8	4.175	1040	**	0.0023
		53	112.6	159.7	7	8	4.419	1040	***	0.0008
		54	111.9	158.4	7	8	4.373	1040	***	0.001
		55	112	159.2	7	8	4.427	1040	***	0.0008
		56	110.8	158.1	7	8	4.446	1040	***	0.0008
		57	109.1	163	7	8	5.063	1040	****	< 0,0001
		58	112.2	159.3	7	8	4.421	1040	***	0.0008
		59	114.7	162	7	8	4.448	1040	***	0.0008
Figure 4F 4G
Figure	Variable	Group	n mice	n slices	Passed normality test	Mean	SEM	95% CI	Statistical analysis	Comparison	DF	Test value	P value
4F	Normalized slope (% of baseline)	AAV-GFP	5	7					Two-way ANOVA	Interaction	79 ; 948	F = 0,89	0.73
		AAV-GFP/Cre	4	7						Time	79 ; 948	F = 19,12	< 0,0001
										Genotype	1 ; 12	F = 0,30	0.59
4E	Average potentiation 50-60 min after TBS	AAV-GFP	5	7	Yes²	131	14.1	96,5 ; 165,5
		AAV-GFP/Cre	4	7	No	117.9	4.337	107,3 ; 128,5
		Mean difference between WT and Pyk2 KO	8	14		-13.1		-45,9 ; 9,1	Permutation t-test, 5000 reshuffles of WT and KO values				0.41
					2, Shapiro-Wilk only
4E Post-hoc comparisons			Normalized slope (% of baseline)
					Number of slices		Holm-Sidak's test
		Time (min)	Mean WT	Mean KO	AAV-GFP	AAV-GFP/Cre	t	DF	Significance	Adj P value
		-20	104	104.8	7	7	0.07204	960	ns	> 0,9999
		-19	101.3	100.3	7	7	0.08872	960	ns	> 0,9999
		-18	97.97	105.2	7	7	0.6505	960	ns	> 0,9999
		-17	98.88	105.5	7	7	0.5929	960	ns	> 0,9999
		-16	99.1	101.3	7	7	0.2008	960	ns	> 0,9999
		-15	99.45	98.36	7	7	0.09809	960	ns	> 0,9999
		-14	101.2	99.64	7	7	0.1381	960	ns	> 0,9999
		-13	97.19	103.2	7	7	0.5439	960	ns	> 0,9999
		-12	96.2	97.18	7	7	0.08785	960	ns	> 0,9999
		-11	98.67	100	7	7	0.1206	960	ns	> 0,9999
		-10	100.3	100.2	7	7	0.01268	960	ns	> 0,9999
		-9	100.7	95.61	7	7	0.457	960	ns	> 0,9999
		-8	103.7	101.4	7	7	0.2056	960	ns	> 0,9999
		-7	97.75	99.97	7	7	0.1994	960	ns	> 0,9999
		-6	98.65	99.55	7	7	0.08101	960	ns	> 0,9999
		-5	98.58	101.1	7	7	0.2245	960	ns	> 0,9999
		-4	102.1	98.53	7	7	0.326	960	ns	> 0,9999
		-3	102.8	93.12	7	7	0.8688	960	ns	> 0,9999
		-2	98.98	95.84	7	7	0.2831	960	ns	> 0,9999
		-1	102.4	99.16	7	7	0.2955	960	ns	> 0,9999
	TBS	0	118.2	118.1	7	7	0.007057	960	ns	> 0,9999
		1	152.4	156.1	7	7	0.329	960	ns	> 0,9999
		2	148.6	150	7	7	0.1227	960	ns	> 0,9999
		3	147.1	153.2	7	7	0.5478	960	ns	> 0,9999
		4	143.5	150.9	7	7	0.6647	960	ns	> 0,9999
		5	144.9	146.7	7	7	0.1647	960	ns	> 0,9999
		6	140.8	144.5	7	7	0.3376	960	ns	> 0,9999
		7	140.2	141.4	7	7	0.1061	960	ns	> 0,9999
		8	141.9	140	7	7	0.1703	960	ns	> 0,9999
		9	139.5	133	7	7	0.5834	960	ns	> 0,9999
		10	135.3	142.2	7	7	0.6247	960	ns	> 0,9999
		11	137.5	133.5	7	7	0.3584	960	ns	> 0,9999
		12	135.8	137.9	7	7	0.1873	960	ns	> 0,9999
		13	142	131.5	7	7	0.9421	960	ns	> 0,9999
		14	135.8	131.2	7	7	0.4187	960	ns	> 0,9999
		15	138	131.1	7	7	0.626	960	ns	> 0,9999
		16	130.9	129.9	7	7	0.08742	960	ns	> 0,9999
		17	134.7	126.9	7	7	0.7023	960	ns	> 0,9999
		18	130.2	128	7	7	0.1956	960	ns	> 0,9999
		19	127.8	129.9	7	7	0.1853	960	ns	> 0,9999
		20	131.3	128.9	7	7	0.2157	960	ns	> 0,9999
		21	128.6	125.9	7	7	0.2378	960	ns	> 0,9999
		22	131.6	127.9	7	7	0.3371	960	ns	> 0,9999
		23	131.5	123.1	7	7	0.7531	960	ns	> 0,9999
		24	131.1	124	7	7	0.6423	960	ns	> 0,9999
		25	136.2	122.8	7	7	1.205	960	ns	> 0,9999
		26	129.1	123.7	7	7	0.4875	960	ns	> 0,9999
		27	134.1	125.1	7	7	0.8132	960	ns	> 0,9999
		28	131.4	121.9	7	7	0.8541	960	ns	> 0,9999
		29	127.6	121.8	7	7	0.5249	960	ns	> 0,9999
		30	132.5	122	7	7	0.9435	960	ns	> 0,9999
		31	131.7	119.5	7	7	1.094	960	ns	> 0,9999
		32	130.5	121.5	7	7	0.8171	960	ns	> 0,9999
		33	133.2	122.8	7	7	0.9422	960	ns	> 0,9999
		34	128.2	122.1	7	7	0.5551	960	ns	> 0,9999
		35	132.2	125.3	7	7	0.6257	960	ns	> 0,9999
		36	131.4	120.4	7	7	0.9932	960	ns	> 0,9999
		37	125.9	125.1	7	7	0.06854	960	ns	> 0,9999
		38	127.7	123.6	7	7	0.363	960	ns	> 0,9999
		39	129.8	118.2	7	7	1.041	960	ns	> 0,9999
		40	129.3	118.7	7	7	0.949	960	ns	> 0,9999
		41	126.9	122.5	7	7	0.3975	960	ns	> 0,9999
		42	125.5	113.8	7	7	1.054	960	ns	> 0,9999
		43	127	121.1	7	7	0.5272	960	ns	> 0,9999
		44	129.6	118.8	7	7	0.9733	960	ns	> 0,9999
		45	127.4	119.8	7	7	0.6783	960	ns	> 0,9999
		46	129.7	119.1	7	7	0.9558	960	ns	> 0,9999
		47	128.6	117.9	7	7	0.9634	960	ns	> 0,9999
		48	130.5	117.4	7	7	1.181	960	ns	> 0,9999
		49	128	118.5	7	7	0.8546	960	ns	> 0,9999
		50	128.8	120.4	7	7	0.7608	960	ns	> 0,9999
		51	129.7	119.6	7	7	0.9058	960	ns	> 0,9999
		52	134.5	118.4	7	7	1.454	960	ns	> 0,9999
		53	128.1	116.6	7	7	1.037	960	ns	> 0,9999
		54	133.4	120.4	7	7	1.176	960	ns	> 0,9999
		55	134.9	115.2	7	7	1.777	960	ns	0.9982
		56	131.7	119.3	7	7	1.124	960	ns	> 0,9999
		57	127	115.7	7	7	1.023	960	ns	> 0,9999
		58	132.3	118.2	7	7	1.265	960	ns	> 0,9999
		59	133	114.6	7	7	1.659	960	ns	0.9997
